# Multifunctional RNA-binding proteins influence mRNA abundance and translational efficiency of distinct sets of target genes

**DOI:** 10.1101/2021.04.13.439465

**Authors:** Valentin Schneider-Lunitz, Jorge Ruiz-Orera, Norbert Hubner, Sebastiaan van Heesch

## Abstract

RNA-binding proteins (RBPs) can regulate more than a single aspect of RNA metabolism. We searched for such previously undiscovered multifunctionality within a set of 143 RBPs, by defining the predictive value of RBP abundance for the transcription and translation levels of known RBP target genes across 80 human hearts. This led us to newly associate 27 RBPs with cardiac translational regulation *in vivo*. Of these, 21 impacted both RNA expression and translation, albeit for virtually independent sets of target genes. We highlight a subset of these, including G3BP1, PUM1, UCHL5, and DDX3X, where dual regulation is achieved through differential affinity for target length, by which separate biological processes are controlled. Similar to the RNA helicase DDX3X, the known splicing factors EFTUD2 and PRPF8 - all identified as multifunctional RBPs by our analysis - selectively influence target translation rates depending on 5’ UTR structure. Our analyses identify dozens of RBPs as being multifunctional and pinpoint potential novel regulators of translation, postulating unanticipated complexity of protein-RNA interactions at consecutive stages of gene expression.
