## Supplementary Table for "Multifunctional RNA-binding proteins influence mRNA abundance and translational efficiency of distinct sets of target genes"

### Sheet: TableS1
RBP	Gene description	TE correlating targets	TE effect size	TE FDR	mRNA correlating targets	mRNA effect size	mRNA FDR	molecular trait	Cluster of corregulated RBPs (1-6)	Human left ventricle mRNA mean FPKM
AARS	alanyl-tRNA synthetase [Source:HGNC Symbol;Acc:20]	35	2.67	0.0151777	16	1.73	0.0916924	none	1	25.45
AATF	apoptosis antagonizing transcription factor [Source:HGNC Symbol;Acc:HGNC:19235]	59	3.06	0.0055351	9	0.9	0.296795	none	6	7.2
ABCF1	ATP binding cassette subfamily F member 1 [Source:HGNC Symbol;Acc:HGNC:70]	14	-0.04	0.658321	6	3.63	0.00822059	none	2	17.16
AGGF1	angiogenic factor with G-patch and FHA domains 1 [Source:HGNC Symbol;Acc:HGNC:24684]	83	3.57	0.0011715	28	1.86	0.0704419	none	1	6.96
AKAP1	A-kinase anchoring protein 1 [Source:HGNC Symbol;Acc:HGNC:367]	166	-0.86	0.841103	61	2.98	0.00534	none	1	47.7
AKAP8L	A-kinase anchoring protein 8 like [Source:HGNC Symbol;Acc:HGNC:29857]	144	-0.58	0.789864	176	18.93	2.82609e-05	mRNA abundance only	1	14.62
APOBEC3C	apolipoprotein B mRNA editing enzyme catalytic subunit 3C [Source:HGNC Symbol;Acc:HGNC:17353]	11	1.64	0.134784	5	2.01	0.0886857	none	5	9.29
AQR	aquarius intron-binding spliceosomal factor [Source:HGNC Symbol;Acc:HGNC:29513]	1215	1.77	0.0722379	33	0.87	0.287197	none	2	2.61
BCCIP	BRCA2 and CDKN1A interacting protein [Source:HGNC Symbol;Acc:HGNC:978]	2	0.42	0.528753	1	1	1	none	3	11.95
BCLAF1	BCL2 associated transcription factor 1 [Source:HGNC Symbol;Acc:HGNC:16863]	936	8.61	5.25926e-05	445	6.44	2.82609e-05	TE & mRNA abundance abundance	5	6.97
BUD13	BUD13 homolog [Source:HGNC Symbol;Acc:HGNC:28199]	118	1.21	0.191669	14	4.15	0.000378182	mRNA abundance only	1	6.25
CDC40	cell division cycle 40 [Source:HGNC Symbol;Acc:HGNC:17350]	51	3.95	0.000542941	1	1	1	TE only	2	2.93
CPEB4	cytoplasmic polyadenylation element binding protein 4 [Source:HGNC Symbol;Acc:HGNC:21747]	27	1.3	0.186468	12	0.7	0.360563	none	4	24.36
CPSF6	cleavage and polyadenylation specific factor 6 [Source:HGNC Symbol;Acc:HGNC:13871]	122	5.54	5.25926e-05	23	3.47	0.00272381	TE only	5	7.36
CSTF2	cleavage stimulation factor subunit 2 [Source:HGNC Symbol;Acc:HGNC:2484]	21	0.58	0.394999	1	-1.08	0.961529	none	1	4.78
CSTF2T	cleavage stimulation factor subunit 2 tau variant [Source:HGNC Symbol;Acc:HGNC:17086]	381	0.13	0.544629	62	6.19	2.82609e-05	mRNA abundance only	6	11.73
DDX21	DExD-box helicase 21 [Source:HGNC Symbol;Acc:HGNC:2744]	17	2.25	0.0447205	7	3.86	0.00365625	none	1	13.97
DDX24	DEAD-box helicase 24 [Source:HGNC Symbol;Acc:HGNC:13266]	443	0.98	0.247482	268	10.94	2.82609e-05	mRNA abundance only	1	33.48
DDX3X	DEAD-box helicase 3 X-linked [Source:HGNC Symbol;Acc:HGNC:2745]	730	11.89	5.25926e-05	339	6.9	2.82609e-05	TE & mRNA abundance abundance	1	24.1
DDX42	DEAD-box helicase 42 [Source:HGNC Symbol;Acc:HGNC:18676]	69	3.87	0.000542941	34	8.38	2.82609e-05	TE & mRNA abundance abundance	2	14.91
DDX51	DEAD-box helicase 51 [Source:HGNC Symbol;Acc:HGNC:20082]	112	5.03	5.25926e-05	1	1	1	TE only	1	3.23
DDX52	DExD-box helicase 52 [Source:HGNC Symbol;Acc:HGNC:20038]	54	2.25	0.0345731	29	3.78	0.000969492	mRNA abundance only	2	2.19
DDX55	DEAD-box helicase 55 [Source:HGNC Symbol;Acc:HGNC:20085]	290	0.31	0.482899	11	2.88	0.0153437	none	5	2.22
DDX59	DEAD-box helicase 59 [Source:HGNC Symbol;Acc:HGNC:25360]	60	0.96	0.256096	6	-0.01	0.619781	none	5	4.06
DDX6	DEAD-box helicase 6 [Source:HGNC Symbol;Acc:HGNC:2747]	392	7.12	5.25926e-05	18	5.08	2.82609e-05	TE & mRNA abundance abundance	2	11.24
DGCR8	DGCR8 microprocessor complex subunit [Source:HGNC Symbol;Acc:HGNC:2847]	110	3.94	0.000310625	3	1.65	0.167576	TE only	1	5.26
DHX30	DExH-box helicase 30 [Source:HGNC Symbol;Acc:HGNC:16716]	122	2.32	0.0264788	56	9.65	2.82609e-05	mRNA abundance only	5	9.58
DKC1	dyskerin pseudouridine synthase 1 [Source:HGNC Symbol;Acc:HGNC:2890]	50	3.18	0.00460711	23	0.56	0.395531	none	6	8.28
DROSHA	drosha ribonuclease III [Source:HGNC Symbol;Acc:HGNC:17904]	107	4.27	0.000183226	28	3.97	0.000694828	TE & mRNA abundance abundance	6	5.98
EFTUD2	elongation factor Tu GTP binding domain containing 2 [Source:HGNC Symbol;Acc:HGNC:30858]	1011	8.36	5.25926e-05	97	3.99	7.8e-05	TE & mRNA abundance abundance	2	7.14
EIF3D	eukaryotic translation initiation factor 3 subunit D [Source:HGNC Symbol;Acc:HGNC:3278]	126	3.05	0.005325	72	15.94	2.82609e-05	mRNA abundance only	2	28
EIF3G	eukaryotic translation initiation factor 3 subunit G [Source:HGNC Symbol;Acc:HGNC:3274]	97	7.05	5.25926e-05	13	3.98	0.00161967	TE only	2	36.45
EIF3H	eukaryotic translation initiation factor 3 subunit H [Source:HGNC Symbol;Acc:HGNC:3273]	75	3	0.00761885	70	9.71	2.82609e-05	mRNA abundance only	2	29.38
EIF4G2	eukaryotic translation initiation factor 4 gamma 2 [Source:HGNC Symbol;Acc:HGNC:3297]	235	6.29	5.25926e-05	51	2.12	0.042588	TE only	5	114.92
EWSR1	EWS RNA binding protein 1 [Source:HGNC Symbol;Acc:HGNC:3508]	234	2.87	0.00682157	123	15.1	2.82609e-05	mRNA abundance only	4	16.25
EXOSC5	exosome component 5 [Source:HGNC Symbol;Acc:HGNC:24662]	73	1.47	0.136059	9	0.41	0.461205	none	4	6.79
FAM120A	family with sequence similarity 120A [Source:HGNC Symbol;Acc:HGNC:13247]	297	4.74	5.25926e-05	12	4.33	0.00029434	TE & mRNA abundance abundance	4	22.32
FASTKD2	FAST kinase domains 2 [Source:HGNC Symbol;Acc:HGNC:29160]	287	4.47	5.25926e-05	70	9.22	2.82609e-05	TE & mRNA abundance	1	10.27
FKBP4	FKBP prolyl isomerase 4 [Source:HGNC Symbol;Acc:HGNC:3720]	15	-0.22	0.710499	23	2.07	0.05275	none	1	12.35
FMR1	FMRP translational regulator 1 [Source:HGNC Symbol;Acc:HGNC:3775]	77	2.83	0.0097625	5	1.08	0.26637	none	5	4.46
FTO	FTO alpha-ketoglutarate dependent dioxygenase [Source:HGNC Symbol;Acc:HGNC:24678]	19	-0.62	0.805108	75	9.78	2.82609e-05	mRNA abundance only	5	3.19
FUBP3	far upstream element binding protein 3 [Source:HGNC Symbol;Acc:HGNC:4005]	37	0.65	0.358575	22	0.46	0.423001	none	2	10.65
FUS	FUS RNA binding protein [Source:HGNC Symbol;Acc:HGNC:4010]	253	2.34	0.0249145	97	10.89	2.82609e-05	mRNA abundance only	6	23.72
FXR1	FMR1 autosomal homolog 1 [Source:HGNC Symbol;Acc:HGNC:4023]	36	1.05	0.247482	11	3.81	0.00272381	none	1	13.23
FXR2	FMR1 autosomal homolog 2 [Source:HGNC Symbol;Acc:HGNC:4024]	150	1.96	0.0546977	65	5.12	2.82609e-05	mRNA abundance only	2	34.11
G3BP1	G3BP stress granule assembly factor 1 [Source:HGNC Symbol;Acc:HGNC:30292]	298	9.22	5.25926e-05	151	10.18	2.82609e-05	TE & mRNA abundance	2	8.32
GEMIN5	gem nuclear organelle associated protein 5 [Source:HGNC Symbol;Acc:HGNC:20043]	426	4.8	5.25926e-05	270	8.02	2.82609e-05	TE & mRNA abundance	1	6.09
GNL3	G protein nucleolar 3 [Source:HGNC Symbol;Acc:HGNC:29931]	4	1.06	0.302875	1	1	1	none	6	12.09
GPKOW	G-patch domain and KOW motifs [Source:HGNC Symbol;Acc:HGNC:30677]	211	2.76	0.00938778	12	2.87	0.0153214	none	2	14.33
GRSF1	G-rich RNA sequence binding factor 1 [Source:HGNC Symbol;Acc:HGNC:4610]	121	0.98	0.251922	16	3.24	0.00606667	none	2	17.62
GRWD1	glutamate rich WD repeat containing 1 [Source:HGNC Symbol;Acc:HGNC:21270]	311	3.15	0.003905	37	2.87	0.00770299	none	1	4.07
GTF2F1	general transcription factor IIF subunit 1 [Source:HGNC Symbol;Acc:HGNC:4652]	527	3.58	0.00104632	146	8.56	2.82609e-05	mRNA abundance only	1	16.16
HLTF	helicase like transcription factor [Source:HGNC Symbol;Acc:HGNC:11099]	49	-2.26	0.99218	62	2.31	0.0261068	none	3	8.86
HNRNPA1	heterogeneous nuclear ribonucleoprotein A1 [Source:HGNC Symbol;Acc:HGNC:5031]	5	0.93	0.317659	6	1.31	0.204127	none	1	10.4
HNRNPC	heterogeneous nuclear ribonucleoprotein C [Source:HGNC Symbol;Acc:HGNC:5035]	199	2.81	0.00910943	65	6.18	2.82609e-05	mRNA abundance only	1	8.37
HNRNPK	heterogeneous nuclear ribonucleoprotein K [Source:HGNC Symbol;Acc:HGNC:5044]	409	-1.09	0.887878	232	11.23	2.82609e-05	mRNA abundance only	4	26.23
HNRNPL	heterogeneous nuclear ribonucleoprotein L [Source:HGNC Symbol;Acc:HGNC:5045]	643	1.64	0.095992	207	7.01	2.82609e-05	mRNA abundance only	1	9.41
HNRNPM	heterogeneous nuclear ribonucleoprotein M [Source:HGNC Symbol;Acc:HGNC:5046]	762	5.18	5.25926e-05	340	9.62	2.82609e-05	TE & mRNA abundance	2	23.02
HNRNPU	heterogeneous nuclear ribonucleoprotein U [Source:HGNC Symbol;Acc:HGNC:5048]	59	-0.29	0.710499	37	5.95	2.82609e-05	mRNA abundance only	6	20.36
HNRNPUL1	heterogeneous nuclear ribonucleoprotein U like 1 [Source:HGNC Symbol;Acc:HGNC:17011]	30	2.63	0.0192809	3	2.49	0.0691753	none	1	28.15
IGF2BP2	insulin like growth factor 2 mRNA binding protein 2 [Source:HGNC Symbol;Acc:HGNC:28867]	142	2.56	0.0151777	9	2.03	0.070723	none	1	2.6
ILF3	interleukin enhancer binding factor 3 [Source:HGNC Symbol;Acc:HGNC:6038]	623	3.1	0.003905	241	12.03	2.82609e-05	mRNA abundance only	2	19.86
KHDRBS1	KH RNA binding domain containing, signal transduction associated 1 [Source:HGNC Symbol;Acc:HGNC:18116]	37	1.31	0.179388	7	-0.45	0.771273	none	2	28.91
KHSRP	KH-type splicing regulatory protein [Source:HGNC Symbol;Acc:HGNC:6316]	589	3.17	0.00297524	28	-0.47	0.765657	none	1	16.21
LARP4	La ribonucleoprotein 4 [Source:HGNC Symbol;Acc:HGNC:24320]	126	2.28	0.0302257	137	11.95	2.82609e-05	mRNA abundance only	1	6.11
LARP7	La ribonucleoprotein 7, transcriptional regulator [Source:HGNC Symbol;Acc:HGNC:24912]	15	1.64	0.128919	3	-0.99	0.934398	none	5	18.85
METAP2	methionyl aminopeptidase 2 [Source:HGNC Symbol;Acc:HGNC:16672]	69	1.53	0.125349	1	-0.56	0.867215	none	4	17.66
MTPAP	mitochondrial poly(A) polymerase [Source:HGNC Symbol;Acc:HGNC:25532]	26	-0.31	0.710499	2	-0.03	0.660563	none	1	2.27
NCBP2	nuclear cap binding protein subunit 2 [Source:HGNC Symbol;Acc:HGNC:7659]	177	1.4	0.144243	61	6.92	2.82609e-05	mRNA abundance only	4	10.66
NIP7	nucleolar pre-rRNA processing protein NIP7 [Source:HGNC Symbol;Acc:HGNC:24328]	14	1.76	0.108509	5	0.73	0.375341	none	4	2.87
NIPBL	NIPBL cohesin loading factor [Source:HGNC Symbol;Acc:HGNC:28862]	120	2.52	0.0179416	108	11.5	2.82609e-05	mRNA abundance only	2	5.15
NKRF	NFKB repressing factor [Source:HGNC Symbol;Acc:HGNC:19374]	253	6.22	5.25926e-05	85	7.5	2.82609e-05	TE & mRNA abundance	2	2.28
NOLC1	nucleolar and coiled-body phosphoprotein 1 [Source:HGNC Symbol;Acc:HGNC:15608]	249	4.95	5.25926e-05	110	7.26	2.82609e-05	TE & mRNA abundance	5	15.83
NONO	non-POU domain containing octamer binding [Source:HGNC Symbol;Acc:HGNC:7871]	300	0.93	0.256096	206	11.42	2.82609e-05	mRNA abundance only	4	14.41
NPM1	nucleophosmin 1 [Source:HGNC Symbol;Acc:HGNC:7910]	9	2.54	0.0346636	4	6.54	0.0004875	none	4	6.38
PABPC4	poly(A) binding protein cytoplasmic 4 [Source:HGNC Symbol;Acc:HGNC:8557]	175	9.8	5.25926e-05	38	-0.07	0.614844	TE only	4	27.7
PABPN1	poly(A) binding protein nuclear 1 [Source:HGNC Symbol;Acc:HGNC:8565]	312	8.31	5.25926e-05	47	2.87	0.00855362	TE only	1	8.9
PCBP1	poly(rC) binding protein 1 [Source:HGNC Symbol;Acc:HGNC:8647]	309	3.6	0.000767568	79	2.03	0.0466461	TE only	2	111.57
PCBP2	poly(rC) binding protein 2 [Source:HGNC Symbol;Acc:HGNC:8648]	243	2.01	0.0462808	34	1.02	0.236401	none	4	13.84
PHF6	PHD finger protein 6 [Source:HGNC Symbol;Acc:HGNC:18145]	17	1.04	0.255994	2	0.21	0.587724	none	6	2.1
POLR2G	RNA polymerase II subunit G [Source:HGNC Symbol;Acc:HGNC:9194]	3	0.42	0.512837	1	1	1	none	4	16.24
PPIG	peptidylprolyl isomerase G [Source:HGNC Symbol;Acc:HGNC:14650]	1202	1.07	0.219711	1125	25.4	2.82609e-05	mRNA abundance only	4	7.73
PPIL4	peptidylprolyl isomerase like 4 [Source:HGNC Symbol;Acc:HGNC:15702]	10	0.4	0.486477	1	1	1	none	2	8.99
PRPF4	pre-mRNA processing factor 4 [Source:HGNC Symbol;Acc:HGNC:17349]	21	-0.76	0.83752	6	-0.48	0.785919	none	2	6.48
PRPF8	pre-mRNA processing factor 8 [Source:HGNC Symbol;Acc:HGNC:17340]	1698	7.02	5.25926e-05	1137	17.49	2.82609e-05	TE & mRNA abundance	1	26.52
PTBP1	polypyrimidine tract binding protein 1 [Source:HGNC Symbol;Acc:HGNC:9583]	901	2.45	0.0177042	31	0.47	0.423001	none	2	11.79
PUM1	pumilio RNA binding family member 1 [Source:HGNC Symbol;Acc:HGNC:14957]	414	7.58	5.25926e-05	277	16.86	2.82609e-05	TE & mRNA abundance	2	16.55
PUM2	pumilio RNA binding family member 2 [Source:HGNC Symbol;Acc:HGNC:14958]	262	4.06	0.000101429	21	1.14	0.208362	TE only	1	15.87
PUS1	pseudouridine synthase 1 [Source:HGNC Symbol;Acc:HGNC:15508]	3	2.1	0.12135	1	1	1	none	5	1.7
QKI	QKI, KH domain containing RNA binding [Source:HGNC Symbol;Acc:HGNC:21100]	486	0.8	0.297713	38	0.52	0.397909	none	6	23.52
RBFOX2	RNA binding fox-1 homolog 2 [Source:HGNC Symbol;Acc:HGNC:9906]	111	0.63	0.358575	13	-0.08	0.629593	none	6	16.56
RBM15	RNA binding motif protein 15 [Source:HGNC Symbol;Acc:HGNC:14959]	250	2.74	0.00952691	177	15.16	2.82609e-05	mRNA abundance only	1	1.94
RBM20	RNA binding motif protein 20 [Source:HGNC Symbol;Acc:HGNC:27424]	163	7	5.25926e-05	1	1	1	TE only	2	43.17
RBM22	RNA binding motif protein 22 [Source:HGNC Symbol;Acc:HGNC:25503]	258	3.74	0.000568	37	4.53	7.8e-05	TE & mRNA abundance	1	12.03
RBM5	RNA binding motif protein 5 [Source:HGNC Symbol;Acc:HGNC:9902]	142	-0.64	0.799789	138	27.22	2.82609e-05	mRNA abundance only	1	14.74
RPS11	ribosomal protein S11 [Source:HGNC Symbol;Acc:HGNC:10384]	2	0.63	0.474828	1	1	1	none	6	285.62
RPS3	ribosomal protein S3 [Source:HGNC Symbol;Acc:HGNC:10420]	457	7.96	5.25926e-05	230	2.22	0.0282662	TE only	2	37.38
SAFB	scaffold attachment factor B [Source:HGNC Symbol;Acc:HGNC:10520]	64	2.69	0.0127053	33	4.5	0.000101961	mRNA abundance only	5	11.11
SAFB2	scaffold attachment factor B2 [Source:HGNC Symbol;Acc:HGNC:21605]	107	2.94	0.00682157	51	4.1	0.000175	mRNA abundance only	2	10.82
SBDS	SBDS ribosome maturation factor [Source:HGNC Symbol;Acc:HGNC:19440]	2	0.01	0.710499	1	1.42	0.311205	none	1	99.97
SDAD1	SDA1 domain containing 1 [Source:HGNC Symbol;Acc:HGNC:25537]	147	1.27	0.174739	9	2.09	0.0644893	none	1	6.63
SERBP1	SERPINE1 mRNA binding protein 1 [Source:HGNC Symbol;Acc:HGNC:17860]	2	1.27	0.323408	2	2.98	0.0601049	none	4	9.64
SF3A3	splicing factor 3a subunit 3 [Source:HGNC Symbol;Acc:HGNC:10767]	587	3.56	0.000749444	49	0.09	0.563889	TE only	1	6.08
SF3B1	splicing factor 3b subunit 1 [Source:HGNC Symbol;Acc:HGNC:10768]	18	-0.25	0.710499	10	2.9	0.0164847	none	6	41.2
SF3B4	splicing factor 3b subunit 4 [Source:HGNC Symbol;Acc:HGNC:10771]	537	0.87	0.273309	17	1.95	0.0644893	none	6	9.31
SFPQ	splicing factor proline and glutamine rich [Source:HGNC Symbol;Acc:HGNC:10774]	142	2.33	0.0264788	68	6.14	2.82609e-05	mRNA abundance only	1	29.87
SLBP	stem-loop binding protein [Source:HGNC Symbol;Acc:HGNC:10904]	1	-0.01	0.710499	1	1	1	none	1	7.93
SLTM	SAFB like transcription modulator [Source:HGNC Symbol;Acc:HGNC:20709]	99	-0.33	0.710499	132	16.34	2.82609e-05	mRNA abundance only	2	12.22
SMNDC1	survival motor neuron domain containing 1 [Source:HGNC Symbol;Acc:HGNC:16900]	57	3.45	0.00214732	4	2.17	0.0811697	none	1	4.78
SND1	staphylococcal nuclease and tudor domain containing 1 [Source:HGNC Symbol;Acc:HGNC:30646]	296	2.35	0.0236812	20	1.4	0.149598	none	4	16.79
SRSF1	serine and arginine rich splicing factor 1 [Source:HGNC Symbol;Acc:HGNC:10780]	288	9.64	5.25926e-05	26	4.11	0.000378182	TE & mRNA abundance	2	35.41
SRSF7	serine and arginine rich splicing factor 7 [Source:HGNC Symbol;Acc:HGNC:10789]	163	6.7	5.25926e-05	40	11.47	2.82609e-05	TE & mRNA abundance	2	17.73
SRSF9	serine and arginine rich splicing factor 9 [Source:HGNC Symbol;Acc:HGNC:10791]	52	-1.89	0.983849	1	1	1	none	2	6.62
SSB	small RNA binding exonuclease protection factor La [Source:HGNC Symbol;Acc:HGNC:11316]	7	0.44	0.483045	3	2.75	0.0545342	none	1	8.79
STAU2	staufen double-stranded RNA binding protein 2 [Source:HGNC Symbol;Acc:HGNC:11371]	47	2.67	0.0151777	14	4.33	0.000694828	mRNA abundance only	1	8.74
SUB1	SUB1 regulator of transcription [Source:HGNC Symbol;Acc:HGNC:19985]	371	7.27	5.25926e-05	64	-4.09	0.99999	TE only	1	8.77
SUGP2	SURP and G-patch domain containing 2 [Source:HGNC Symbol;Acc:HGNC:18641]	197	-0.64	0.799789	45	0.27	0.489948	none	4	17.48
SUPV3L1	Suv3 like RNA helicase [Source:HGNC Symbol;Acc:HGNC:11471]	32	1.08	0.240185	9	1.89	0.0848611	none	1	10.26
TAF15	TATA-box binding protein associated factor 15 [Source:HGNC Symbol;Acc:HGNC:11547]	113	1.13	0.215296	104	10.2	2.82609e-05	mRNA abundance only	6	18.63
TARDBP	TAR DNA binding protein [Source:HGNC Symbol;Acc:HGNC:11571]	46	1.65	0.108509	96	5.38	2.82609e-05	mRNA abundance only	1	7.7
TBRG4	transforming growth factor beta regulator 4 [Source:HGNC Symbol;Acc:HGNC:17443]	19	0.86	0.304703	3	2.7	0.05785	none	6	12.96
TIA1	TIA1 cytotoxic granule associated RNA binding protein [Source:HGNC Symbol;Acc:HGNC:11802]	153	4.16	0.000183226	11	2.09	0.0611793	TE only	1	10.69
TIAL1	TIA1 cytotoxic granule associated RNA binding protein like 1 [Source:HGNC Symbol;Acc:HGNC:11804]	242	3.51	0.0010559	35	3.68	0.00119167	none	4	9.08
TRA2A	transformer 2 alpha homolog [Source:HGNC Symbol;Acc:HGNC:16645]	181	12.15	5.25926e-05	36	4.87	7.8e-05	TE & mRNA abundance	2	14.19
TROVE2	TROVE domain family member 2 [Source:HGNC Symbol;Acc:HGNC:11313]	52	2.35	0.0302257	1	1	1	none	3	3.36
U2AF2	U2 small nuclear RNA auxiliary factor 2 [Source:HGNC Symbol;Acc:HGNC:23156]	1152	4.23	0.000146897	424	8.35	2.82609e-05	TE & mRNA abundance	2	27.24
UCHL5	ubiquitin C-terminal hydrolase L5 [Source:HGNC Symbol;Acc:HGNC:19678]	1137	6.6	5.25926e-05	532	14.13	2.82609e-05	TE & mRNA abundance	1	6.05
UPF1	UPF1 RNA helicase and ATPase [Source:HGNC Symbol;Acc:HGNC:9962]	829	2.56	0.0142245	284	-0.01	0.587178	none	5	11.36
UTP18	UTP18 small subunit processome component [Source:HGNC Symbol;Acc:HGNC:24274]	42	2.25	0.0345731	9	1.97	0.0758284	none	5	3.26
UTP3	UTP3 small subunit processome component [Source:HGNC Symbol;Acc:HGNC:24477]	58	1.31	0.174739	36	4.98	5.53191e-05	mRNA abundance only	6	11.82
WDR3	WD repeat domain 3 [Source:HGNC Symbol;Acc:HGNC:12755]	1	-0.38	0.826054	1	1	1	none	2	2.65
WDR43	WD repeat domain 43 [Source:HGNC Symbol;Acc:HGNC:28945]	19	0.14	0.561053	7	1.1	0.246238	none	6	5.94
WRN	WRN RecQ like helicase [Source:HGNC Symbol;Acc:HGNC:12791]	27	-0.25	0.710499	2	1.57	0.208362	none	3	2.02
XPO5	exportin 5 [Source:HGNC Symbol;Acc:HGNC:17675]	62	-1.4	0.943894	48	-0.02	0.594672	none	2	3.59
XRCC6	X-ray repair cross complementing 6 [Source:HGNC Symbol;Acc:HGNC:4055]	232	2.99	0.00512435	84	11.89	2.82609e-05	mRNA abundance only	4	29.52
XRN2	5'-3' exoribonuclease 2 [Source:HGNC Symbol;Acc:HGNC:12836]	522	1.05	0.227274	174	18.7	2.82609e-05	mRNA abundance only	1	18.98
YBX3	Y-box binding protein 3 [Source:HGNC Symbol;Acc:HGNC:2428]	240	5.38	5.25926e-05	16	0.19	0.544201	TE only	6	59.77
YWHAG	tyrosine 3-monooxygenase/tryptophan 5-monooxygenase activation protein gamma [Source:HGNC Symbol;Acc:HGNC:12852]	20	2.26	0.0416214	3	-1.63	0.985158	none	5	99.2
ZC3H11A	zinc finger CCCH-type containing 11A [Source:HGNC Symbol;Acc:HGNC:29093]	269	3	0.00513617	239	18.45	2.82609e-05	mRNA abundance only	5	6.97
ZC3H8	zinc finger CCCH-type containing 8 [Source:HGNC Symbol;Acc:HGNC:30941]	1	1	1	3	2.81	0.05275	none	5	3.08
ZNF622	zinc finger protein 622 [Source:HGNC Symbol;Acc:HGNC:30958]	48	-0.3	0.710499	76	-1.41	0.961216	none	5	37.78
ZNF800	zinc finger protein 800 [Source:HGNC Symbol;Acc:HGNC:27267]	39	0.68	0.354858	3	-1.37	0.970795	none	5	2.51
ZRANB2	zinc finger RANBP2-type containing 2 [Source:HGNC Symbol;Acc:HGNC:13058]	54	1.74	0.0938638	20	7.38	2.82609e-05	mRNA abundance only	4	19.45

### Sheet: TableS2
Dual-function RBP	mRNA targets	TE targets	overlap	mRNA effect size	TE effect size	GO term (mRNA)	GO p-value (mRNA)	GO term (TE)	GO p-value (TE)
BCLAF1	445	936	134	6.43657	8.61016	mRNA processing;mRNA metabolic process;RNA splicing;mRNA splicing, via spliceosome;RNA splicing, via transesterification reactions with bulged adenosine as nucleophile	6.495e-09;4.024e-07;8.942e-07;1.369e-05;1.369e-05	ATPase activity;ATPase activity, coupled;nucleolus;chromosome organization;nucleoside-triphosphatase activity	1.803e-15;3.674e-12;1.161e-10;1.923e-09;8.580e-09
DDX3X	339	730	43	6.9014	11.8944	mitochondrial matrix;Ribosome biogenesis in eukaryotes;Non-alcoholic fatty liver disease (NAFLD);Citrate cycle (TCA cycle);envelope	0.01002;0.15928;0.51410;0.53226;0.62432	ribonucleoprotein complex;Ribosome;translational initiation;ribosome;cytosolic ribosome	1.899e-09;1.161e-07;3.008e-07;6.607e-07;3.879e-06
DDX42	34	69	10	8.37718	3.86465	primitive erythrocyte differentiation;negative regulation of nucleotide metabolic process;positive regulation of transcription by RNA polymerase II;positive regulation of phosphate metabolic process;negative regulation of phosphate metabolic process	0.6149;1.0000;1.0000;1.0000;1.0000	regulation of RNA splicing;negative regulation of RNA metabolic process;mRNA splicing, via spliceosome;RNA splicing, via transesterification reactions with bulged adenosine as nucleophile;RNA splicing, via transesterification reactions	0.006449;0.009320;0.021564;0.021564;0.023758
DDX6	18	392	4	5.08536	7.11465	Synthesis and degradation of ketone bodies;Pathogenic Escherichia coli infection;negative regulation of cell cycle;positive regulation of DNA replication;positive regulation of translation	0.5099;0.6311;1.0000;1.0000;1.0000	Human cytomegalovirus infection;Chemokine signaling pathway;Glutamatergic synapse;Pathways in cancer;Circadian entrainment	0.00125;0.01257;0.01877;0.02433;0.03582
DROSHA	28	107	5	3.97327	4.27055	Focal adhesion;Biosynthesis of amino acids;positive regulation of lipid metabolic process;negative regulation of innate immune response;positive regulation of cell cycle	0.2147;0.2663;1.0000;1.0000;1.0000	regulation of neuronal synaptic plasticity;regulation of long-term neuronal synaptic plasticity;Golgi vesicle transport;Golgi vesicle budding;vesicle targeting, to, from or within Golgi	1;1;1;1;1
EFTUD2	97	1011	28	3.98791	8.35737	Terpenoid backbone biosynthesis;multi-organism membrane fusion;multi-organism membrane organization;autophagy of nucleus;late nucleophagy	0.5644;1.0000;1.0000;1.0000;1.0000	ribonucleoprotein complex;RNA processing;mRNA metabolic process;ribonucleoprotein complex biogenesis;viral process	6.476e-29;3.172e-27;4.821e-27;2.281e-24;5.554e-16
FAM120A	12	297	3	4.33225	4.74131	Bacterial invasion of epithelial cells;Salmonella infection;SNARE interactions in vesicular transport;Thyroid cancer;Endocrine and other factor-regulated calcium reabsorption	0.02963;0.26291;0.93823;0.96924;0.96924	Insulin signaling pathway;response to hormone;Regulation of lipolysis in adipocytes;Growth hormone synthesis, secretion and action;Parathyroid hormone synthesis, secretion and action	0.0007885;0.0014030;0.0059366;0.0080676;0.0143181
FASTKD2	70	287	33	9.21643	4.47186	Proteoglycans in cancer;regulation of receptor signaling pathway via JAK-STAT;monosaccharide catabolic process;monosaccharide biosynthetic process;positive regulation of JNK cascade	0.7936;1.0000;1.0000;1.0000;1.0000	mRNA processing;RNA splicing;mRNA metabolic process;negative regulation of RNA metabolic process;nucleocytoplasmic transport	0.00003995;0.00013386;0.00063075;0.00069010;0.00206942
G3BP1	151	298	49	10.1832	9.21913	positive regulation of protein localization to chromosome, telomeric region;chaperonin-containing T-complex;regulation of protein localization to chromosome, telomeric region;positive regulation of protein localization to Cajal body;regulation of protein localization to Cajal body	7.197e-10;1.434e-09;4.303e-09;6.407e-09;6.407e-09	mRNA metabolic process;ribonucleoprotein complex;RNA processing;RNA splicing;interspecies interaction between organisms	5.117e-11;1.217e-10;2.499e-09;7.373e-09;1.845e-06
GEMIN5	270	426	57	8.01522	4.80022	chromatin organization;histone modification;covalent chromatin modification;negative regulation of RNA metabolic process;negative regulation of nucleic acid-templated transcription	0.00006205;0.00006570;0.00011135;0.00030783;0.00088045	viral process;interspecies interaction between organisms;symbiotic process;cellular macromolecule catabolic process;protein localization to endoplasmic reticulum	0.00002268;0.00008556;0.00010156;0.00058418;0.00913951
HNRNPM	340	762	134	9.62357	5.17663	Glycerophospholipid metabolism;Hedgehog signaling pathway;N-Glycan biosynthesis;covalent chromatin modification;regulation of RNA export from nucleus	0.1465;0.3028;0.5990;0.8992;1.0000	Ubiquitin mediated proteolysis;cellular macromolecule catabolic process;viral process;symbiotic process;interspecies interaction between organisms	0.000005544;0.000061482;0.000120547;0.000147183;0.000423502
NKRF	85	253	30	7.49904	6.22405	nuclear receptor transcription coactivator activity;Fc gamma R-mediated phagocytosis;Thyroid hormone signaling pathway;ATP metabolic process;IMP metabolic process	0.02055;0.03621;0.10810;1.00000;1.00000	Growth hormone synthesis, secretion and action;Tight junction;GnRH signaling pathway;Yersinia infection;Parathyroid hormone synthesis, secretion and action	0.0006275;0.0306753;0.0333046;0.0473080;0.0606995
NOLC1	110	249	38	7.26524	4.9463	Other glycan degradation;Spliceosome;RNA splicing;response to antibiotic;response to organophosphorus	0.2644;0.4853;0.9545;1.0000;1.0000	mRNA metabolic process;nucleobase-containing compound catabolic process;mRNA catabolic process;ribonucleoprotein complex;RNA catabolic process	2.677e-12;8.931e-12;1.369e-11;1.795e-11;2.619e-11
PRPF8	1137	1698	273	17.4856	7.02089	covalent chromatin modification;histone modification;chromatin organization;Lysine degradation;chromosome organization	0.00007306;0.00047581;0.00196974;0.00864263;0.01263123	nucleolus;ribonucleoprotein complex biogenesis;RNA processing;ribonucleoprotein complex;mRNA processing	1.501e-10;5.618e-10;5.055e-08;1.178e-07;6.952e-06
PUM1	277	414	73	16.8609	7.58012	nuclear body;nuclear speck;RNA splicing;chromosome organization;chromatin organization	0.0000002782;0.0000218995;0.0000522777;0.0000562712;0.0000625673	mRNA metabolic process;mRNA processing;Spliceosome;RNA splicing;mRNA splicing, via spliceosome	3.543e-16;1.080e-12;1.735e-11;2.275e-11;2.290e-11
RBM22	37	258	6	4.52536	3.7363	histone lysine methylation;histone modification;covalent chromatin modification;peptidyl-lysine methylation;RNA transport	0.1899;0.2124;0.2539;0.2748;0.3312	mRNA metabolic process;RNA processing;Spliceosome;ribonucleoprotein complex biogenesis;ribonucleoprotein complex	0.0000006766;0.0000517269;0.0002853476;0.0004956364;0.0011712831
SRSF1	26	288	1	4.10552	9.64163	Phosphatidylinositol signaling system;positive regulation of angiogenesis;regulation of angiogenesis;positive regulation of protein catabolic process;endothelial cell differentiation	0.6931;1.0000;1.0000;1.0000;1.0000	mRNA processing;RNA splicing;RNA processing;RNA splicing, via transesterification reactions with bulged adenosine as nucleophile;mRNA splicing, via spliceosome	3.617e-17;2.759e-16;3.165e-16;1.633e-13;1.633e-13
SRSF7	40	163	19	11.4714	6.69845	camera-type eye morphogenesis;eye morphogenesis;developmental growth;developmental cell growth;post-embryonic animal organ development	1;1;1;1;1	mRNA metabolic process;RNA splicing;mRNA processing;RNA processing;RNA splicing, via transesterification reactions with bulged adenosine as nucleophile	3.358e-15;5.735e-15;2.224e-12;4.731e-09;4.951e-09
TRA2A	36	181	8	4.86586	12.1535	Thyroid hormone synthesis;Protein processing in endoplasmic reticulum;negative regulation of molecular function;positive regulation of cellular component biogenesis;regulation of cellular component biogenesis	0.3211;0.3448;1.0000;1.0000;1.0000	mRNA metabolic process;RNA splicing;RNA processing;mRNA processing;RNA splicing, via transesterification reactions with bulged adenosine as nucleophile	2.004e-37;1.714e-35;1.353e-32;1.598e-32;4.759e-25
U2AF2	424	1152	150	8.34581	4.22899	chromosome organization;pre-mRNA binding;chromatin organization;histone modification;covalent chromatin modification	0.02825;0.22386;0.31387;0.52245;0.78039	RNA processing;mRNA metabolic process;mRNA processing;cadherin binding;mRNA transport	1.050e-10;1.482e-10;1.771e-09;1.711e-08;5.071e-08
UCHL5	532	1137	212	14.1352	6.59705	chromosome organization;chromatin organization;covalent chromatin modification;histone modification;regulation of chromosome organization	0.000006767;0.000754353;0.009496256;0.018884693;0.040320269	RNA processing;mRNA processing;mRNA metabolic process;RNA splicing;RNA splicing, via transesterification reactions with bulged adenosine as nucleophile	1.030e-31;5.958e-27;2.496e-26;1.848e-25;1.189e-23

### Sheet: TableS3
Dual-function RBP	Nuclei	Cytoplasm
BCLAF1	1	1
DDX3X	0	1
DDX42	1	1
DDX6	0	1
DROSHA	1	1
EFTUD2	1	0
FAM120A	1	1
FASTKD2	0	1
G3BP1	0	1
GEMIN5	1	1
HNRNPM	not available	not available
NKRF	1	1
NOLC1	0	1
PRPF8	1	1
PUM1	1	1
RBM22	1	1
SRSF1	1	1
SRSF7	1	1
TRA2A	1	1
U2AF2	1	0
UCHL5	1	1
